# Human Cytomegalovirus induces neuronal enolase to support virally-mediated metabolic remodeling

**DOI:** 10.1101/2022.04.26.488511

**Authors:** Isreal Moreno, Irene Rodríguez-Sánchez, Xenia Schafer, Joshua Munger

**Affiliations:** Department of Biochemistry and Biophysics, School of Medicine and Dentistry, University of Rochester, Rochester, New York, USA; Department of Microbiology & Immunology, School of Medicine and Dentistry, University of Rochester, Rochester, New York, USA

## Abstract

Viruses depend on cellular metabolic resources to supply the energy and biomolecular building blocks necessary for their replication. Human Cytomegalovirus (HCMV), a leading cause of birth defects and morbidity in immunosuppressed individuals, induces numerous metabolic activities that are important for productive infection. However, many of the mechanisms through which these metabolic activities are induced and how they contribute to infection are unclear. We find that HCMV infection of fibroblasts induces a neuronal gene signature, as well as the expression of several metabolic enzyme isoforms that are typically expressed in other tissue types. Of these, the most substantially induced gene was the neuron-specific isoform of enolase (ENO2). Induction of ENO2 expression is important for HCMV-mediated glycolytic activation, as well as for the virally-induced remodeling of pyrimidine-sugar metabolism, which provides the glycosyl subunits necessary for protein glycosylation. Inhibition of ENO2 expression or activity reduced UDP-sugar pools, attenuated the accumulation of viral glycoproteins, and induced the accumulation of non-infectious viral particles. In addition, our data indicate that the induction of ENO2 expression depends on the HCMV U_L_38 protein. Collectively, our data indicate that HCMV infection induces a tissue atypical neuronal glycolytic enzyme to activate glycolysis and UDP-sugar metabolism to provide the glycosyl building blocks necessary for viral protein glycosylation and the production of infectious virions.

**Significance Statement:** Viruses are obligate parasites that obtain energy and mass from their host cell. Control over the metabolic resources of the cell has emerged as an important host-pathogen interaction that can determine infectious outcomes. We find that the Human Cytomegalovirus (HCMV), a major cause of birth defects and morbidity in immunosuppressed patient populations, induces a neuronal gene signature in fibroblasts including the expression of neuronal-specific enolase (ENO2). Our data indicate that ENO2 is important for HCMV-mediated metabolic remodeling including glycolytic activation and the production of pyrimidine sugars, as well as for viral infectivity. These findings indicate that viruses are capable of tapping into alternative tissue-specific metabolic programs to support infection, highlighting an important viral mechanism of metabolic modulation.
