## Supplementary material for "Human Cytomegalovirus induces neuronal enolase to support virally-mediated metabolic remodeling": Table S2

### Sheet: Table S2
	f.value	p.value	=-LOG10(p)	FDR	Fisher's LSD
ribosephosphate	683.72	5.598e-10	9.252	3.6947e-08	EV HCMV - EV Mock; shEno2 HCMV - EV HCMV; shEno2 HCMV - EV Mock; shEno2 Mock - EV Mock; shEno2 HCMV - shEno2 Mock
D-sedoheptulose-7-phosphate	274.62	2.097e-08	7.6784	6.9201e-07	shEno2 HCMV - EV HCMV; shEno2 HCMV - EV Mock; shEno2 Mock - EV Mock; shEno2 HCMV - shEno2 Mock
IMP	212.82	5.7431e-08	7.2409	1.2635e-06	EV HCMV - EV Mock; shEno2 HCMV - EV HCMV; EV HCMV - shEno2 Mock; shEno2 HCMV - EV Mock; shEno2 HCMV - shEno2 Mock
malate	108.9	7.9562e-07	6.0993	1.3128e-05	EV HCMV - EV Mock; EV HCMV - shEno2 HCMV; EV HCMV - shEno2 Mock; shEno2 HCMV - EV Mock; shEno2 HCMV - shEno2 Mock
6-phospho-D-gluconate	87.155	1.889e-06	5.7238	2.4935e-05	EV HCMV - EV Mock; shEno2 HCMV - EV HCMV; EV HCMV - shEno2 Mock; shEno2 HCMV - EV Mock; shEno2 HCMV - shEno2 Mock
glycerol-3-phosphate	82.137	2.3756e-06	5.6242	2.6132e-05	EV Mock - EV HCMV; EV Mock - shEno2 HCMV; EV Mock - shEno2 Mock
Hydroxy glutaric acid	69.279	4.5752e-06	5.3396	4.3138e-05	EV Mock - EV HCMV; shEno2 HCMV - EV HCMV; shEno2 Mock - EV HCMV; EV Mock - shEno2 HCMV; EV Mock - shEno2 Mock
glutathione disulfide	66.407	5.3815e-06	5.2691	4.4397e-05	EV HCMV - EV Mock; shEno2 HCMV - EV HCMV; EV HCMV - shEno2 Mock; shEno2 HCMV - EV Mock; shEno2 HCMV - shEno2 Mock
dATP	62.491	6.7903e-06	5.1681	4.9796e-05	EV HCMV - EV Mock; EV HCMV - shEno2 HCMV; EV HCMV - shEno2 Mock
citrate/isocitrate	51.879	1.378e-05	4.8607	9.095e-05	EV HCMV - EV Mock; EV HCMV - shEno2 HCMV; EV HCMV - shEno2 Mock; EV Mock - shEno2 Mock
NADPH	50.075	1.5754e-05	4.8026	9.4525e-05	EV Mock - EV HCMV; shEno2 Mock - EV HCMV; EV Mock - shEno2 HCMV; EV Mock - shEno2 Mock; shEno2 Mock - shEno2 HCMV
dCDP	45.251	2.3072e-05	4.6369	0.0001263	EV HCMV - EV Mock; EV HCMV - shEno2 HCMV; EV HCMV - shEno2 Mock; shEno2 HCMV - EV Mock
ISOCITRATE	44.352	2.4877e-05	4.6042	0.0001263	EV HCMV - EV Mock; EV HCMV - shEno2 HCMV; EV HCMV - shEno2 Mock; EV Mock - shEno2 Mock; shEno2 HCMV - shEno2 Mock
shikimate	35.006	6.0007e-05	4.2218	0.00028289	EV HCMV - shEno2 HCMV; EV HCMV - shEno2 Mock; EV Mock - shEno2 HCMV; EV Mock - shEno2 Mock
5-phosphoribosyl-1-pyrophosphate	32.445	7.9353e-05	4.1004	0.00034915	EV HCMV - EV Mock; shEno2 HCMV - EV HCMV; EV HCMV - shEno2 Mock; shEno2 HCMV - EV Mock; shEno2 HCMV - shEno2 Mock
phosphoenolpyruvate	30.699	9.7149e-05	4.0126	0.00038009	EV HCMV - EV Mock; EV HCMV - shEno2 HCMV; EV HCMV - shEno2 Mock
glutathione	30.634	9.7902e-05	4.0092	0.00038009	EV HCMV - EV Mock; shEno2 HCMV - EV HCMV; EV HCMV - shEno2 Mock; shEno2 HCMV - EV Mock; shEno2 HCMV - shEno2 Mock
fumarate	29.425	0.00011336	3.9456	0.00041564	EV HCMV - EV Mock; EV HCMV - shEno2 HCMV; EV HCMV - shEno2 Mock; EV Mock - shEno2 Mock; shEno2 HCMV - shEno2 Mock
aspartate	28.675	0.0001245	3.9048	0.00043247	EV HCMV - EV Mock; EV HCMV - shEno2 HCMV; shEno2 Mock - EV HCMV; shEno2 Mock - EV Mock; shEno2 Mock - shEno2 HCMV
N-carbamoyl-L-aspartate	27.606	0.00014285	3.8451	0.00047141	EV HCMV - EV Mock; EV HCMV - shEno2 HCMV; EV HCMV - shEno2 Mock; shEno2 HCMV - shEno2 Mock
NAD	26.52	0.00016511	3.7822	0.00051891	EV Mock - EV HCMV; shEno2 HCMV - EV HCMV; EV Mock - shEno2 HCMV; EV Mock - shEno2 Mock
UTP	24.225	0.0002283	3.6415	0.00068491	EV HCMV - EV Mock; EV HCMV - shEno2 HCMV; EV HCMV - shEno2 Mock; shEno2 HCMV - EV Mock
dCTP	22.527	0.0002955	3.5294	0.00084797	EV HCMV - EV Mock; EV HCMV - shEno2 HCMV; EV HCMV - shEno2 Mock; shEno2 HCMV - EV Mock; shEno2 HCMV - shEno2 Mock
Glutamate	22.059	0.00031826	3.4972	0.00087523	EV Mock - EV HCMV; shEno2 HCMV - EV HCMV; shEno2 Mock - EV HCMV; EV Mock - shEno2 HCMV; EV Mock - shEno2 Mock
pantothenate	20.063	0.00044377	3.3528	0.0011716	EV Mock - EV HCMV; shEno2 Mock - EV HCMV; EV Mock - shEno2 HCMV; EV Mock - shEno2 Mock
D-glyceraldehdye-3-phosphate	18.296	0.00061074	3.2141	0.0015503	EV Mock - EV HCMV; EV HCMV - shEno2 HCMV; EV HCMV - shEno2 Mock; EV Mock - shEno2 HCMV; EV Mock - shEno2 Mock
UDP-glucuronate	17.849	0.00066486	3.1773	0.0015819	EV HCMV - EV Mock; EV HCMV - shEno2 Mock; shEno2 HCMV - EV Mock; EV Mock - shEno2 Mock; shEno2 HCMV - shEno2 Mock
glucose-6-phosphate	17.801	0.00067112	3.1732	0.0015819	EV Mock - EV HCMV; EV Mock - shEno2 HCMV; EV Mock - shEno2 Mock
ADP	17.59	0.00069903	3.1555	0.0015909	EV HCMV - EV Mock; EV HCMV - shEno2 HCMV; EV HCMV - shEno2 Mock
UDP-GlcNac	16.864	0.00080722	3.093	0.0017759	EV HCMV - shEno2 HCMV; EV HCMV - shEno2 Mock; EV Mock - shEno2 HCMV; EV Mock - shEno2 Mock; shEno2 HCMV - shEno2 Mock
? ketoglutarate	15.353	0.0011081	2.9554	0.0023591	shEno2 HCMV - EV HCMV; EV HCMV - shEno2 Mock; shEno2 HCMV - EV Mock; EV Mock - shEno2 Mock; shEno2 HCMV - shEno2 Mock
CDP	12.784	0.0020271	2.6931	0.0041808	shEno2 HCMV - EV HCMV; EV HCMV - shEno2 Mock; shEno2 HCMV - EV Mock; shEno2 HCMV - shEno2 Mock
NADH	12.31	0.0022902	2.6401	0.0045805	EV Mock - EV HCMV; EV Mock - shEno2 HCMV; EV Mock - shEno2 Mock
CITRATE	10.818	0.0034527	2.4618	0.0067024	EV HCMV - EV Mock; EV HCMV - shEno2 HCMV; EV HCMV - shEno2 Mock
AICAR	10.148	0.0042126	2.3755	0.0079248	EV HCMV - EV Mock; EV HCMV - shEno2 Mock; shEno2 HCMV - EV Mock; shEno2 HCMV - shEno2 Mock
D-erythrose-4-phosphate	10.063	0.0043226	2.3643	0.0079248	EV Mock - EV HCMV; EV Mock - shEno2 HCMV; EV Mock - shEno2 Mock
fructose-1,6-bisphosphate	9.8288	0.0046475	2.3328	0.0082901	shEno2 HCMV - EV HCMV; EV HCMV - shEno2 Mock; shEno2 HCMV - EV Mock; shEno2 HCMV - shEno2 Mock
CTP	9.5954	0.0050017	2.3009	0.0086871	EV HCMV - EV Mock; EV HCMV - shEno2 HCMV; EV HCMV - shEno2 Mock
3-phosphoglycerate	9.4315	0.0052707	2.2781	0.0089196	EV HCMV - EV Mock; EV HCMV - shEno2 HCMV; EV HCMV - shEno2 Mock; shEno2 HCMV - shEno2 Mock
hexosephosphate	8.3336	0.007628	2.1176	0.012586	EV HCMV - EV Mock; EV HCMV - shEno2 Mock; shEno2 HCMV - EV Mock; shEno2 HCMV - shEno2 Mock
dTDP	7.8731	0.0090033	2.0456	0.014493	EV HCMV - EV Mock; EV HCMV - shEno2 Mock; shEno2 HCMV - EV Mock; shEno2 HCMV - shEno2 Mock
UDP-glucose	7.7748	0.0093358	2.0299	0.01467	EV Mock - shEno2 Mock; shEno2 HCMV - shEno2 Mock
GTP	7.6551	0.0097619	2.0105	0.014983	EV HCMV - EV Mock; EV HCMV - shEno2 HCMV; EV HCMV - shEno2 Mock
NADP	7.5101	0.010311	1.9867	0.015043	EV HCMV - shEno2 Mock; EV Mock - shEno2 Mock; shEno2 HCMV - shEno2 Mock
cyclic AMP	7.4596	0.010511	1.9783	0.015043	EV HCMV - EV Mock; EV HCMV - shEno2 HCMV; EV HCMV - shEno2 Mock
myoinositol	7.448	0.010558	1.9764	0.015043	EV Mock - EV HCMV; EV Mock - shEno2 HCMV; EV Mock - shEno2 Mock
N-acetyl-glucosamine-1-phosphate	7.41	0.010712	1.9701	0.015043	EV Mock - EV HCMV; EV Mock - shEno2 HCMV; EV Mock - shEno2 Mock
GDP	7.29	0.01122	1.95	0.015428	shEno2 HCMV - EV HCMV; shEno2 HCMV - EV Mock; shEno2 HCMV - shEno2 Mock
UDP	7.0407	0.012374	1.9075	0.016667	EV HCMV - EV Mock; EV HCMV - shEno2 Mock; shEno2 HCMV - shEno2 Mock
GMP	6.8251	0.013494	1.8699	0.017812	shEno2 HCMV - EV Mock; shEno2 HCMV - shEno2 Mock
1,3-diphosphateglycerate	6.7739	0.013778	1.8608	0.01783	EV HCMV - EV Mock; shEno2 Mock - EV Mock
ATP	6.4679	0.015641	1.8057	0.019852	EV HCMV - EV Mock; EV HCMV - shEno2 HCMV; shEno2 Mock - shEno2 HCMV
acetyl CoA	6.1234	0.018131	1.7416	0.022261	shEno2 HCMV - EV HCMV; shEno2 HCMV - EV Mock; shEno2 HCMV - shEno2 Mock
phenylpyruvate	6.1129	0.018214	1.7396	0.022261	shEno2 Mock - EV HCMV; EV Mock - shEno2 HCMV; shEno2 Mock - shEno2 HCMV
aconitate	6.0396	0.018809	1.7256	0.022571	EV HCMV - shEno2 HCMV; EV HCMV - shEno2 Mock; EV Mock - shEno2 HCMV; EV Mock - shEno2 Mock
trehalose	4.4175	0.041269	1.3844	0.048638	EV Mock - EV HCMV
