## Supplementary material for "Human Cytomegalovirus induces neuronal enolase to support virally-mediated metabolic remodeling": Table S4

### Sheet: Table S4
	f.value	p.value	=-LOG10(p)	FDR	Fisher's LSD
CITRATE	98.727	1.165e-06	5.9337	4.6783e-05	DMSO HCMV - DMSO Mock; DMSO HCMV - POMHEX HCMV; DMSO HCMV - POMHEX Mock
hexose-phosphate	95.292	1.3366e-06	5.874	4.6783e-05	POMHEX HCMV - DMSO HCMV; POMHEX Mock - DMSO HCMV; POMHEX HCMV - DMSO Mock; POMHEX Mock - DMSO Mock; POMHEX Mock - POMHEX HCMV
CTP	80.697	2.5435e-06	5.5946	5.0348e-05	DMSO HCMV - DMSO Mock; DMSO HCMV - POMHEX HCMV; DMSO HCMV - POMHEX Mock
D-sedoheptulose-7-phosphate	76.157	3.1798e-06	5.4976	5.0348e-05	POMHEX HCMV - DMSO HCMV; POMHEX Mock - DMSO HCMV; POMHEX HCMV - DMSO Mock; POMHEX Mock - DMSO Mock
glutathione	73.76	3.5963e-06	5.4441	5.0348e-05	DMSO HCMV - DMSO Mock; DMSO HCMV - POMHEX HCMV; DMSO HCMV - POMHEX Mock
UDP-D-glucuronate	56.258	1.0134e-05	4.9942	0.00011823	DMSO HCMV - DMSO Mock; DMSO HCMV - POMHEX HCMV; DMSO HCMV - POMHEX Mock; POMHEX HCMV - DMSO Mock; POMHEX HCMV - POMHEX Mock
UDP-D-glucose	53.86	1.1957e-05	4.9224	0.00011957	DMSO HCMV - DMSO Mock; DMSO HCMV - POMHEX HCMV; DMSO HCMV - POMHEX Mock; DMSO Mock - POMHEX HCMV; DMSO Mock - POMHEX Mock
GMP	46.544	2.0754e-05	4.6829	0.0001816	POMHEX HCMV - DMSO HCMV; POMHEX Mock - DMSO HCMV; POMHEX HCMV - DMSO Mock; POMHEX Mock - DMSO Mock
IDP	44.053	2.5516e-05	4.5932	0.00019846	DMSO HCMV - DMSO Mock; DMSO HCMV - POMHEX HCMV; DMSO HCMV - POMHEX Mock; POMHEX HCMV - DMSO Mock; POMHEX Mock - DMSO Mock; POMHEX Mock - POMHEX HCMV
ATP	34.508	6.3261e-05	4.1989	0.00044283	DMSO HCMV - DMSO Mock; DMSO HCMV - POMHEX HCMV; DMSO HCMV - POMHEX Mock; POMHEX Mock - POMHEX HCMV
IMP	32.773	7.6477e-05	4.1165	0.00048667	POMHEX HCMV - DMSO HCMV; POMHEX HCMV - DMSO Mock; POMHEX Mock - DMSO Mock; POMHEX HCMV - POMHEX Mock
UTP	31.808	8.5326e-05	4.0689	0.00049773	DMSO HCMV - DMSO Mock; DMSO HCMV - POMHEX HCMV; DMSO HCMV - POMHEX Mock
3-phosphoglycerate	30.472	9.9807e-05	4.0008	0.00053742	POMHEX HCMV - DMSO HCMV; POMHEX Mock - DMSO HCMV; POMHEX HCMV - DMSO Mock; POMHEX Mock - DMSO Mock
NADP+	25.846	0.0001811	3.7421	0.00090548	DMSO HCMV - DMSO Mock; DMSO HCMV - POMHEX HCMV; DMSO HCMV - POMHEX Mock
NAD+	24.892	0.00020723	3.6835	0.00096709	DMSO HCMV - DMSO Mock; DMSO HCMV - POMHEX HCMV; DMSO HCMV - POMHEX Mock; DMSO Mock - POMHEX HCMV; DMSO Mock - POMHEX Mock
malate	23.821	0.00024239	3.6155	0.0010605	DMSO HCMV - DMSO Mock; DMSO HCMV - POMHEX HCMV; DMSO HCMV - POMHEX Mock
lactate Frag	20.043	0.00044534	3.3513	0.0017799	DMSO HCMV - POMHEX HCMV; DMSO HCMV - POMHEX Mock; DMSO Mock - POMHEX HCMV; DMSO Mock - POMHEX Mock
UDP-N-acetyl-glucosamine	19.782	0.00046614	3.3315	0.0017799	DMSO HCMV - DMSO Mock; POMHEX HCMV - DMSO Mock; POMHEX Mock - DMSO Mock
D-erythrose-4-phosphate	19.579	0.00048312	3.3159	0.0017799	POMHEX HCMV - DMSO HCMV; POMHEX Mock - DMSO HCMV; POMHEX HCMV - DMSO Mock; POMHEX Mock - DMSO Mock
NADH	18.125	0.00063079	3.2001	0.0022078	POMHEX HCMV - DMSO HCMV; POMHEX Mock - DMSO HCMV; POMHEX HCMV - DMSO Mock; POMHEX Mock - DMSO Mock
UDP	17.214	0.00075254	3.1235	0.0024313	DMSO HCMV - DMSO Mock; DMSO HCMV - POMHEX HCMV; DMSO HCMV - POMHEX Mock
ribose-phosphate	17.138	0.00076413	3.1168	0.0024313	DMSO HCMV - DMSO Mock; POMHEX HCMV - DMSO HCMV; POMHEX Mock - DMSO HCMV; POMHEX HCMV - DMSO Mock; POMHEX Mock - DMSO Mock
ADP	16.56	0.00085866	3.0662	0.0026133	DMSO HCMV - DMSO Mock; DMSO HCMV - POMHEX HCMV; DMSO HCMV - POMHEX Mock; POMHEX HCMV - DMSO Mock; POMHEX Mock - DMSO Mock
kynurenine	15.703	0.0010273	2.9883	0.0029688	DMSO Mock - DMSO HCMV; DMSO Mock - POMHEX HCMV; DMSO Mock - POMHEX Mock; POMHEX HCMV - POMHEX Mock
AICAR	15.556	0.0010603	2.9746	0.0029688	POMHEX HCMV - DMSO HCMV; POMHEX Mock - DMSO HCMV; POMHEX HCMV - DMSO Mock; POMHEX Mock - DMSO Mock; POMHEX Mock - POMHEX HCMV
5-phosphoribosyl_1-pyrophosphate	14.406	0.00137	2.8633	0.0036858	DMSO HCMV - DMSO Mock; DMSO HCMV - POMHEX HCMV; DMSO HCMV - POMHEX Mock
aspartate	14.246	0.0014217	2.8472	0.0036858	DMSO HCMV - DMSO Mock; DMSO HCMV - POMHEX HCMV; DMSO HCMV - POMHEX Mock; DMSO Mock - POMHEX HCMV; DMSO Mock - POMHEX Mock
glutathione_disulfide	13.337	0.0017658	2.7531	0.0042958	DMSO HCMV - DMSO Mock; DMSO HCMV - POMHEX HCMV; DMSO HCMV - POMHEX Mock
D-glyceraldehdye-3-phosphate	13.305	0.0017797	2.7497	0.0042958	POMHEX HCMV - DMSO HCMV; POMHEX Mock - DMSO HCMV; POMHEX HCMV - DMSO Mock; POMHEX Mock - DMSO Mock
1,3-diphosphateglycerate	12.987	0.0019258	2.7154	0.0044936	POMHEX HCMV - DMSO HCMV; POMHEX Mock - DMSO HCMV; POMHEX HCMV - DMSO Mock; POMHEX Mock - DMSO Mock
fructose-1,6-bisphosphate	12.46	0.0022028	2.657	0.0049741	POMHEX HCMV - DMSO HCMV; POMHEX Mock - DMSO HCMV; POMHEX HCMV - DMSO Mock; POMHEX Mock - DMSO Mock
glucose-6-phosphate	12.249	0.0023273	2.6331	0.0050911	DMSO Mock - DMSO HCMV; DMSO Mock - POMHEX HCMV; DMSO Mock - POMHEX Mock
glycerate	10.528	0.0037582	2.425	0.0078972	POMHEX HCMV - DMSO HCMV; POMHEX HCMV - DMSO Mock; POMHEX HCMV - POMHEX Mock
cyclic-AMP	10.459	0.0038358	2.4161	0.0078972	DMSO HCMV - DMSO Mock; DMSO HCMV - POMHEX HCMV; DMSO HCMV - POMHEX Mock
GDP	10.189	0.0041598	2.3809	0.0083195	DMSO HCMV - DMSO Mock; POMHEX HCMV - DMSO HCMV; POMHEX HCMV - DMSO Mock; POMHEX Mock - DMSO Mock
pyruvate Frag	8.0032	0.0085856	2.0662	0.016694	DMSO HCMV - POMHEX HCMV; DMSO HCMV - POMHEX Mock; DMSO Mock - POMHEX HCMV; DMSO Mock - POMHEX Mock
ADP.1	7.6658	0.0097229	2.0122	0.018395	DMSO HCMV - DMSO Mock; DMSO HCMV - POMHEX HCMV; DMSO HCMV - POMHEX Mock
D-gluconate	7.4759	0.010446	1.9811	0.019242	DMSO HCMV - DMSO Mock; DMSO HCMV - POMHEX HCMV; DMSO HCMV - POMHEX Mock
CDP	6.4283	0.015905	1.7985	0.028547	DMSO HCMV - DMSO Mock; DMSO HCMV - POMHEX HCMV; POMHEX Mock - DMSO Mock
AMP	5.2323	0.027292	1.564	0.047761	POMHEX Mock - DMSO Mock
